# Mitochondrial genome of non-photosynthetic mycoheterotrophic plant *Hypopitys monotropa*,its structure, gene expression and RNA editing

**DOI:** 10.1101/681718

**Authors:** Viktoria Y. Shtratnikova, Mikhail I. Schelkunov, Aleksey A. Penin, Maria D. Logacheva

## Abstract

Heterotrophic plants – the plants that lost the ability to photosynthesis – are characterized by a number of changes at all levels of organization. Heterotrophic plants divide into two large categories – parasitic and mycoheterotrophic. The question of to what extent these changes are similar in these two categories is still open. Plastid genomes of non-photosynthetic plants are well characterized and they demonstrate similar patterns of reduction in both groups. In contrast, little is known about mitochondrial genomes of mycoheterotrophic plants. We report the structure of the mitochondrial genome of *Hypopitys monotropa*, a mycoheterotrophic member of Ericaceae, and the expression of mitochondrial genes. In contrast to its highly reduced plastid genome, the mitochondrial genome of *H. monotropa* is larger than that of its photosynthetic relative *Vaccinium macrocarpon*, its complete size is ~810 Kbp. We found an unusually long repeat-rich structure of the genome that suggests the existence of linear fragments. Despite this unique feature, the gene content of the *H. monotropa* mitogenome is typical of flowering plants. No acceleration of substitution rates is observed in mitochondrial genes, in contrast to previous observations on parasitic non-photosynthetic plants. Transcriptome sequencing revealed trans-splicing of several genes and RNA editing in 33 genes of 38. Notably, we did not find any traces of horizontal gene transfer from fungi, in contrast to plant parasites which extensively integrate genetic material from their hosts.
