## Supplementary Table S1 for "Mitochondrial genome of non-photosynthetic mycoheterotrophic plant *Hypopitys monotropa*,its structure, gene expression and RNA editing"

### Sheet: tblastx 54501-55000
Sequence name	Query coverage, %	E-value	Accession number
Cannabis sativa mitochondrion, complete genome	67	4e-18	KU310670.1
Cannabis sativa cultivar Sievers Infinity mitochondrion, complete genome	67	4e-18	KU363807.1
Cannabis sativa cultivar Carmagnola mitochondrion, complete genome	67	4e-18	KR059940.1
Morus notabilis mitochondrion, complete genome	81	3e-13	NC_041177.1
Morus notabilis mitochondrion, complete genome	81	3e-13	MK301435.1
TPA: Cannabis sativa mitovirus 1 strain CasaMV1-Finola RNA-dependent RNA polymerase (RdRp) gene, complete cds	75	4e-13	BK010438.1
TPA: Cannabis sativa mitovirus 1 strain CasaMV1-UC-COE RNA-dependent RNA polymerase (RdRp) gene, complete cds	75	7e-13	BK010436.1
TPA: Cannabis sativa mitovirus 1 strain CasaMV1-PurpleKush RNA-dependent RNA polymerase (RdRp) gene, complete cds	75	9e-13	BK010428.1
TPA: Cannabis sativa mitovirus 1 strain CasaMV1-MPC/MSU RNA-dependent RNA polymerase (RdRp) gene, complete cds	75	9e-13	BK010437.1
TPA: Humulus lupulus mitovirus 1 strain HuluMV1-Karahanasou RNA-dependent RNA polymerase (RdRp) gene, complete cds	58	9e-13	BK010431.1
Hamamelis mollis microsatellite out_2 sequence	73	2e-11	MH167512.1
Boea hygrometrica mitochondrion, complete genome	98	7e-11	JN107812.1
Acacia ligulata mitochondrion, complete genome	74	1e-09	NC_040998.1
Acacia ligulata mitochondrion, complete genome	74	1e-09	MH933866.1
Boechera stricta mitochondrion, complete genome	66	7e-09	NC_042143.1
Boechera stricta mitochondrion, complete genome	66	7e-09	MH545496.1
Arabidopsis thaliana chromosome 2 sequence	66	1e-08	CP002685.1
Chenopodium quinoa mitovirus 1 isolate Che1, complete genome	60	1e-08	NC_040543.1
Arabidopsis thaliana ecotype Col-0 mitochondrion, complete genome	66	2e-08	NC_037304.1

### Sheet: tblastx 188101-188801
Sequence name	Query coverage, %	E-value	Accession number
Camellia sinensis var. assamica chromosome 1 mitochondrion, complete sequence	99	5,00E-95	MK574876.1
Camellia sinensis mitochondrion, complete genome	99	1,00E-94	NC_043914.1
Camellia sinensis mitochondrion, complete genome	99	1,00E-94	MH376284.1
PREDICTED: Syzygium oleosum NADH-ubiquinone oxidoreductase chain 2 (LOC115664125), transcript variant X1, mRNA	99	6,00E-81	XM_030586073.1
PREDICTED: Syzygium oleosum NADH-ubiquinone oxidoreductase chain 2 (LOC115664125), transcript variant X2, mRNA	99	6,00E-81	XM_030586074.1
Campomanesia xanthocarpa clone Cxant23 microsatellite sequence	99	3,00E-81	MG557628.1
Campomanesia xanthocarpa clone Cxant22 microsatellite sequence	99	3,00E-81	MG557627.1
Nicotiana tabacum cultivar zhongyan 100 mitochondrion, complete genome	99	5,00E-80	KR780036.1
Nicotiana sylvestris cultivar TW 137 mitochondrion, complete genome	99	5,00E-80	KT997964.1
Nicotiana tabacum mitochondrial DNA, complete genome	99	5,00E-80	BA000042.1
Nicotiana attenuata mitochondrion, complete genome	99	5,00E-80	MF579563.1
Nicotiana tabacum/Hyoscyamus niger cybrid clone contig1 mitochondrion, complete sequence	99	6,00E-80	KM207678.1
Heuchera parviflora var. saurensis voucher Folk 97 (OS), complete genome	99	6,00E-86	KR559021.1
Eucalyptus grandis mitochondrion, complete genome	99	7,00E-83	NC_040010.1
Bombax ceiba mitochondrion, complete genome	98	5,00E-88	NC_038052.1
Bombax ceiba mitochondrion, complete genome	98	5,00E-88	MG788014.1
Solanum lycopersicum cultivar I-3 chromosome 3	97	6,00E-71	CP023759.1
O.berteriana mitochondrial trnC and trnN genes	96	9,00E-73	X76497.1
Gossypium raimondii mitochondrion, complete genome	96	1,00E-84	KU317325.1

### Sheet: tblastx 532501-533001
Sequence name	Query coverage, %	E-value	Accession number
Lactuca saligna strain CGN5271 mitochondrion, complete genome	40	3e-12	NC_042406.1
Lactuca serriola mitochondrion, complete genome	40	3e-12	NC_042378.1
Lagerstroemia indica mitochondrion, complete genome	34	3e-07	KX641464.1
PREDICTED: Medicago truncatula uncharacterized LOC112418373 (LOC112418373), mRNA	24	0.0002	XM_024774707.1
Medicago truncatula clone mth2-7h6, complete sequence	24	0.0002	AC145156.61
Medicago truncatula clone mth2-8f11, complete sequence	23	0.003	AC148227.14
PREDICTED: Lupinus angustifolius uncharacterized LOC109340041 (LOC109340041), mRNA	40	0.007	XM_019577605.1
Medicago truncatula clone mth2-19b5, complete sequence	23	0.026	AC170583.6
Gastrodia elata chromosome ge7 mitochondrion, complete sequence	37	0.035	MF070090.1
PREDICTED: Vitis vinifera uncharacterized LOC109121825 (LOC109121825), transcript variant X1, mRNA	33	0.035	XM_019217149.1
Olea europaea isolate 75119_F retrotransposon copia-type, complete sequence	32	0.035	KM577478.1
Medicago truncatula clone mth2-16j2, complete sequence	23	0.035	AC144430.14
Medicago truncatula clone mth2-17l1, complete sequence	23	0.035	AC145330.19
Medicago truncatula chromosome 8 clone mth2-71m12 map 6.200cM, complete sequence	23	0.035	AC146586.2
PREDICTED: Nelumbo nucifera magnesium-chelatase subunit ChlD, chloroplastic (LOC104589578), transcript variant X3, mRNA	25	0.048	XM_010247936.2
PREDICTED: Nelumbo nucifera magnesium-chelatase subunit ChlD, chloroplastic (LOC104589578), transcript variant X2, mRNA	25	0.048	XM_010247935.2
Triticum aestivum clones BAC 1031P08; BAC 754K10; BAC 1344C16, complete sequence	26	0.048	DQ537335.1
Triticum turgidum A genome HMW glutenin A gene locus, sequence	26	0.048	AY494981.1
Cannabis sativa cultivar Sievers Infinity mitochondrion, complete genome	34	0.13	KU363807.1

### Sheet: tblastx 667401-668201
Sequence name	Query coverage, %	E-value	Accession number
PREDICTED: Helianthus annuus NADH-ubiquinone oxidoreductase chain 1 (LOC110873791), mRNA	18	7e-18	XM_022122791.1
Viscum album voucher C2546 mitochondrion, complete genome	17	9e-17	KJ129610.1
Glycine max mitochondrion, complete genome	13	6e-12	JX463295.1
Vicia faba mitochondrion, complete genome	13	6e-11	KC189947.1
Citrus sinensis mitochondrion, complete genome	15	5e-06	NC_037463.1
Citrus sinensis mitochondrion, complete genome	15	5e-06	MG736621.1
PREDICTED: Arachis ipaensis uncharacterized LOC110271413 (LOC110271413), mRNA	24	0.001	XM_021122321.1
PREDICTED: Beta vulgaris subsp. vulgaris uncharacterized LOC109133694 (LOC109133694), mRNA	13	0.002	XM_019247341.1
Vitis vinifera strain PN40024 mitochondrion, partial genome	17	0.002	GQ220325.1
Vitis vinifera complete mitochondrial genome, cultivar Pinot noir clone ENTAV115	17	0.002	FM179380.1
Solanum lycopersicum cultivar I-3 chromosome 7	31	0.003	CP023763.1
Solanum lycopersicum chromosome ch07, complete genome	31	0.003	HG975519.1
Solanum lycopersicum cultivar I-3 chromosome 5	31	0.006	CP023761.1
Solanum lycopersicum chromosome ch05, complete genome	31	0.006	HG975517.1
Solanum pennellii chromosome ch02, complete genome	31	0.006	HG975441.1
Vigna unguiculata cultivar Xiabao 2 chromosome Vu09	28	0.008	CP039355.1
PREDICTED: Cajanus cajan uncharacterized LOC109788714 (LOC109788714), mRNA	12	0.008	XM_020347512.1
Solanum pennellii chromosome ch04, complete genome	31	0.008	HG975443.1
PREDICTED: Cajanus cajan uncharacterized LOC109791311 (LOC109791311), mRNA	12	0.014	XM_020350599.1

### Sheet: blastn 54501-55000
no hits

### Sheet: blastn 188101-188801
Sequence name	Query coverage, %	E-value	Identity, %	Accession number
Camellia sinensis var. assamica chromosome 1 mitochondrion, complete sequence	1	0.0	92.05%	MK574876.1
Camellia sinensis mitochondrion, complete genome	1	0.0	92.05%	NC_043914.1
Camellia sinensis mitochondrion, complete genome	1	0.0	92.05%	MH376284.1
Vaccinium macrocarpon mitochondrion, complete genome	0.99	0.0	91.70%	KF386162.1
Bombax ceiba mitochondrion, complete genome	0.97	0.0	91.10%	NC_038052.1
Bombax ceiba mitochondrion, complete genome	0.97	0.0	91.10%	MG788014.1
PREDICTED: Gossypium raimondii NADH-ubiquinone oxidoreductase chain 2 (LOC105796873), mRNA	0.97	0.0	90.75%	XM_012626705.1
Chrysanthemum indicum mitochondrion, complete genome	1	0.0	90.71%	MH716014.1
Nicotiana tabacum/Hyoscyamus niger cybrid isolate rcMv-1-1g_c1 mitochondrion, complete sequence	0.99	0.0	90.74%	MH168702.1
Nicotiana attenuata mitochondrion, complete genome	0.99	0.0	90.74%	MF579563.1
Gossypium raimondii mitochondrion, complete genome	0.97	0.0	90.31%	KU317325.1
Nicotiana sylvestris cultivar TW 137 mitochondrion, complete genome	0.99	0.0	90.74%	KT997964.1
Nicotiana tabacum cultivar zhongyan 100 mitochondrion, complete genome	0.99	0.0	90.74%	KR780036.1
Nicotiana tabacum/Hyoscyamus niger cybrid clone contig1 mitochondrion, complete sequence	0.99	0.0	90.74%	KM207678.1
Nicotiana tabacum mitochondrial DNA, complete genome	0.99	0.0	90.74%	BA000042.1
Gossypium trilobum mitochondrion, complete genome	0.97	0.0	90.15%	KR736346.1
Gossypium raimondii mitochondrion, complete genome	0.97	0.0	90.15%	KR736345.1
Gossypium davidsonii mitochondrion, complete genome	0.97	0.0	90.15%	KR736344.1
Gossypium thurberi mitochondrion, complete genome	0.97	0.0	90.15%	KR736343.1

### Sheet: blastn 532501-533001
Sequence name	Query coverage, %	E-value	Identity, %	Accession number
Viscum album voucher C2546 mitochondrion, complete genome	0.23	3e-14	75.00%	KJ129610.1
Nymphaea colorata	0.07	0.0002	97.14%	LR721785.1
Amborella trichopoda chromosome I mitochondrion, complete sequence	0.22	0.0007	97.06%	KF754803.1
Cicer arietinum chromosome Ca2	0.24	0.0007	70.00%	CP039332.1
Malus domestica Starking Delicious DNA, BAC clone SD-241_O01, complete sequence	0.11	0.0007	82.26%	LC360749.1
Malus domestica Starking Delicious DNA, BAC clone SD-178_L15, complete sequence	0.11	0.0007	82.26%	LC360748.1
Gossypium raimondii isolate D5-4 chromosome D5_12	0.2	0.0007	73.33%	CP032564.1
PREDICTED: Coffea arabica uncharacterized LOC113702211 (LOC113702211), mRNA	0.09	0.0007	86.96%	XM_027223283.1
Medicago truncatula clone mth2-8f11, complete sequence	0.13	0.0007	78.79%	AC148227.14
Cicer arietinum chromosome Ca8	0.24	0.003	70.00%	CP039338.1
Cicer arietinum chromosome Ca7	0.24	0.003	70.00%	CP039337.1
Cicer arietinum chromosome Ca5	0.24	0.003	70.00%	CP039335.1
Cicer arietinum chromosome Ca4	0.24	0.003	70.00%	CP039334.1
Cicer arietinum chromosome Ca3	0.24	0.003	70.00%	CP039333.1
Cicer arietinum chromosome Ca1	0.24	0.003	70.00%	CP039331.1
Cicer arietinum chromosome Ca8	0.24	0.003	70.00%	CP040773.1
Cicer arietinum chromosome Ca7	0.24	0.003	70.00%	CP040772.1
PREDICTED: Cicer arietinum retrovirus-related Pol polyprotein from transposon TNT 1-94 (LOC101513206), transcript variant X2, mRNA	0.24	0.003	70.00%	XM_027331575.1
PREDICTED: Cicer arietinum retrovirus-related Pol polyprotein from transposon TNT 1-94 (LOC101513206), transcript variant X1, mRNA	0.24	0.003	70.00%	XM_004486874.3

### Sheet: blastn 667401-668201
Sequence name	Query coverage, %	E-value	Identity, %	Accession number
Camellia sinensis var. assamica chromosome 1 mitochondrion, complete sequence	0.99	0.0	96.51%	MK574876.1
Camellia sinensis mitochondrion, complete genome	0.99	0.0	96.51%	NC_043914.1
Camellia sinensis mitochondrion, complete genome	0.99	0.0	96.51%	MH376284.1
Populus alba mitochondrion, complete sequence	0.99	0.0	90.97%	NC_041085.1
Populus alba mitochondrion, complete genome	0.99	0.0	90.97%	MK034705.1
Populus davidiana mitochondrion, complete genome	0.99	0.0	90.97%	KY216145.1
Populus tremula x Populus alba mitochondrion, complete genome	0.99	0.0	90.97%	KT429213.1
Populus tremula mitochondrion, complete genome	0.99	0.0	90.97%	KT337313.1
Salix suchowensis mitochondrion, complete genome	0.99	0.0	90.35%	KU056812.1
Diplostephium hartwegii voucher TEX:Vargas 456 mitochondrion, complete genome	0.99	0.0	89.52%	KX063855.1
Cannabis sativa cultivar Sievers Infinity mitochondrion, complete genome	0.99	0.0	90.31%	KU363807.1
Cannabis sativa mitochondrion, complete genome	0.99	0.0	90.31%	KU310670.1
Cannabis sativa cultivar Carmagnola mitochondrion, complete genome	0.99	0.0	90.31%	KR059940.1
Lactuca sativa cultivar Salinas mitochondrion, complete genome	0.99	0.0	89.28%	NC_042756.1
Lactuca saligna strain CGN5271 mitochondrion, complete genome	0.99	0.0	89.28%	NC_042406.1
Lactuca serriola mitochondrion, complete genome	0.99	0.0	89.28%	NC_042378.1
Lactuca serriola mitochondrion, complete genome	0.99	0.0	89.28%	MK820672.1
Lactuca saligna strain CGN5271 mitochondrion, complete genome	0.99	0.0	89.28%	MK759657.1
Lactuca sativa cultivar Salinas mitochondrion, complete genome	0.99	0.0	89.28%	MK642355.1
Salix purpurea mitochondrion, complete genome	0.93	0.0	91.91%	KU198635.1
Fallopia multiflora chromosome 2 mitochondrion, complete sequence	0.99	0.0	88.90%	MF611851.1
Phoenix dactylifera cultivar Naghal mitochondrion, complete genome	0.99	0.0	86.52%	MH176158.1
Phoenix dactylifera isolate K2 cultivar Khanezi mitochondrion, complete genome	0.99	0.0	86.52%	MH176159.1
Phoenix dactylifera mitochondrion, complete genome	0.99	0.0	86.52%	JN375330.1
Nepenthes ventricosa x Nepenthes alata isolate NEP-CB1 mitochondrion, complete genome	0.99	0.0	85.13%	NC_039531.1
Nepenthes ventricosa x Nepenthes alata isolate NEP-CB1 mitochondrion, complete genome	0.99	0.0	85.13%	MH798871.1
Prunus avium cultivar summit mitochondrion, complete genome	0.8	0.0	91.30%	NC_044768.1
Prunus dulcis DNA, unplaced-scaffold_950	0.8	0.0	91.15%	AP021287.1
Helianthus annuus cultivar HA89(MAX1) CMS mitochondrion, complete genome	0.82	0.0	87.65%	MH704580.1
Helianthus annuus cultivar CMS line HA89(ANN2) mitochondrion, complete genome	0.82	0.0	87.37%	MN175741.1
