## Supplementary Table S2 for "Mitochondrial genome of non-photosynthetic mycoheterotrophic plant *Hypopitys monotropa*,its structure, gene expression and RNA editing"

### Sheet: Лист1
	Chromosome	Position	Exons	Length	Expression level*	RNA-editing sites per 100 bases
Complex I
nad1	Linear	177486..177872	1	1008	2.96726	1.09127
	Linear	515849..515929	2
	Linear	517158..517439	3
	Linear	482536..482793	4
nad2	Linear	554044..554436	2	1467	3.71336	2.52215
	Linear	555647..555798	1
	Linear	190938..191098	3
	Linear	193353..193924	4
	Linear	195379..195567	5
nad3	Linear	453842..454198		357	4.72829	0.560224
		686707..687063
nad4	Linear	593155..593615	1	1488	2.20632	0.268817
		595005..595942	2
		598887..598975	3
nad4L	Linear	41698..42000		303	1.71782	5.61056
nad5	Circular	79462..79856	4	2013	3.83609	0.200803
	Circular	80779..80928	5
	Linear	535504..535733	1
	Linear	536571..537786	2
	Linear	502051-502030	3
nad6	Linear	32189..32806		618	3.27265	1.77994
nad7	Linear	307010..307152	1	1185	5.74768	2.95359
		307969..308037	2
		308813..309278	3
		310346..310590	4
		312403..312664	5
nad9	Linear	4284..4856		573	4.13874	1.7452
		85185..85757
Complex II
sdh3	Linear	556411..556731		321	2.97975	0.934579
sdh4	Linear	450448..450897		450	16.1844	1.11111
Complex III
cob	Linear	241167..242348		1182	6.17217	0.423012
Complex IV
cox1	Circular	103223..104080	2	1584	9.95991	0.757576
	Circular	105048..105773	1
cox2	Linear	681025..681810		786	2.29008	2.03562
cox3	Linear	450825..451622		798	11.6134	0.125313
Complex V
atp1	Linear	398525..400054		1530	11.4418	0
atp4	Linear	42173..42751		579	2.61572	2.24525
atp6	Linear	684255..685472		1218	5.79721	2.21675
atp8	Linear	452128..452607		480	7.27292	2.08333
atp9	Linear	534962..535210		249	38.008	5.62249
Cytochrome c maturation factors
ccmB	Linear	73938..74558		621	0.409823	7.56844
ccmC	Linear	279245..279997		753	2.73041	5.44489
ccmFc	Circular	33479..34245	1	1347	0.858203	2.22717
		35196..35775	2
ccmFn	Linear	269170..270891		1722	0.549361	1.68409
Intron maturase
matR	Linear	483244..485211		1968	1.15854	0.762195
Protein translocase
mttB	Linear	231359..232147		789	4.41825	6.46388
Proteins of the ribosomal large subunit
rpl10	Linear	73170..73661		492	4.66972	1.82927
rpl16	Linear	661120..661368		249	1.58032	0
rpl2	Linear	35865..36749	1	1002	1.56986	0.399202
		38031..38147	2
rpl5	Linear	239001..239564		564	3.05408	0.35461
Proteins of the ribosomal small subunit
rps1	Linear	500008..500613		606	0.522277	0.49505
rps10	Linear	39125..39434	1	447	4.28412	2.01342
		40252..40388	2
rps12	Linear	453416..453793		378	6.73016	0
		686281..686658
rps13	Linear	514654..515004		351	2.76638	0
rps19	Linear	38546..38830		285	3.6	1.75439
		664716..665000
rps3	Linear	661532..663149	2	1692	0.946809	0.413712
		664629..664702	1
rps4	Linear	33433..34263		831	1.40915	2.40674
rps14	Linear	239566..239841	Pseudo
Other
ORF671	Linear	249360..251375		2016	0.100446	0
tRNAs
trnC-GCA	Circular	36753..36825
trnK-UUU	Linear	1306..1378
trnK-UUU	Linear	82207..82279
trnW-CCA	Linear	5341..5414
trnW-CCA	Linear	86242..86315
trnE-UUC	Linear	111416..111487
trnQ-GGC	Linear	114225..114297
trnQ-UUG	Linear	116495..116566
trnH-GUG	Linear	153232..153307
trnM-CAU	Linear	180468..180536
trnM-CAU	Linear	589974..590045
trnM-CAU	Linear	621488..621560
trnC-GCA	Linear	187438..187508
trnN-GUU	Linear	189252..189323
trnY-GUA	Linear	190360..190442
trnU-UCA	Linear	279182..279258	Pseudo?
trnfM-CAU	Linear	384797..384870
trnD-GUC	Linear	589743..589816
trnD-GUC	Linear	649803..649839	2
	Linear	649851..649887	1
trnS-GCU	Linear	623397..623484
trnS-UGA	Linear	646660..646747
trnF-GAA	Linear	623837..623910
trnP-UGG	Linear	624166..624240
trnI-CAU	Linear	670111..670191
rRNAs
ribosomal RNA small subunit	Linear	350044..351971
ribosomal RNA large subunit	Linear	385237..388831
* Number of mapped read pairs divided by gene length
