## Supplementary Table S4 for "Mitochondrial genome of non-photosynthetic mycoheterotrophic plant *Hypopitys monotropa*,its structure, gene expression and RNA editing"

### Sheet: results
Gene	Position in its CDS	Synonymous or nonsynonymous	Nucleotide change	Editing level in the whole inflorescence (per cent)	Editing level in anthers, replicate 1 (per cent)	Editing level in anthers, replicate 2 (per cent)	Editing level in ovule, replicate 1 (per cent)	Editing level in ovule, replicate 2 (per cent)
atp4	59	nonsyn	C-U	99	98	97	96	97
atp4	71	nonsyn	C-U	88	89	91	87	88
atp4	89	nonsyn	C-U	99	99	100	99	99
atp4	118	nonsyn	C-U	99	100	99	99	98
atp4	138	syn	C-U	54	73	71	67	70
atp4	215	nonsyn	C-U	97	99	99	96	96
atp4	248	nonsyn	C-U	97	99	99	95	97
atp4	251	nonsyn	C-U	98	99	99	96	97
atp4	395	nonsyn	C-U	99	99	99	94	95
atp4	406	nonsyn	C-U	54	18	18	18	18
atp4	407	nonsyn	C-U	95	96	97	90	91
atp4	416	nonsyn	C-U	80	71	70	69	70
atp6	16	nonsyn	C-U		12	14
atp6	56	nonsyn	C-U			10
atp6	126	syn	C-U	11
atp6	468	syn	C-U	13	30	32	23	22
atp6	481	nonsyn	C-U	99	100	100	99	99
atp6	560	nonsyn	C-U	99	99	98	97	97
atp6	598	nonsyn	C-U	98	99	99	98	99
atp6	606	syn	C-U		12	13
atp6	611	nonsyn	C-U	99	99	99	98	98
atp6	645	syn	C-U	13	16	17	18	18
atp6	668	nonsyn	C-U	99	99	99	98	98
atp6	673	nonsyn	C-U	99	99	99	99	99
atp6	680	nonsyn	C-U	99	99	99	98	99
atp6	698	nonsyn	C-U	94	97	96	97	98
atp6	706	nonsyn	C-U	99	100	100	99	99
atp6	713	nonsyn	C-U	99	100	100	99	99
atp6	714	syn	C-U	90	95	95	96	97
atp6	845	nonsyn	C-U	97	96	96	98	98
atp6	904	nonsyn	C-U	98	99	99	99	99
atp6	907	nonsyn	C-U	98	98	98	98	99
atp6	929	nonsyn	C-U	99	100	100	99	99
atp6	971	nonsyn	C-U	98	99	99	98	98
atp6	992	nonsyn	C-U	99	99	99	99	99
atp6	1032	syn	C-U	14	33	32	22	23
atp6	1079	nonsyn	C-U	100	99	99	99	99
atp6	1100	nonsyn	C-U	100	100	100	99	99
atp6	1108	nonsyn	C-U	100	100	100	99	99
atp6	1115	nonsyn	C-U	100	100	99	99	99
atp6	1151	nonsyn	C-U	100	100	100	99	99
atp6	1162	nonsyn	C-U	100	100	100	99	99
atp8	30	syn	C-U	31	19	20	26	27
atp8	47	nonsyn	C-U	91	91	91	96	95
atp8	58	nonsyn	C-U	92	93	92	94	93
atp8	76	nonsyn	C-U	87	90	90	93	91
atp8	77	nonsyn	C-U	74	85	85	85	84
atp8	78	syn	C-U	16	23	23	24	23
atp8	123	syn	C-U	29	29	29	27	26
atp8	432	syn	C-U	27	20	19	21	22
atp8	444	syn	C-U	19	23	23	20	20
atp8	452	nonsyn	C-U	98	97	97	93	94
atp9	20	nonsyn	C-U	99	100	100	97	97
atp9	50	nonsyn	C-U	99	99	99	97	97
atp9	81	syn	C-U	93	93	93	84	85
atp9	82	nonsyn	C-U	99	100	99	97	97
atp9	92	nonsyn	C-U	95	98	98	96	97
atp9	134	nonsyn	C-U	97	96	96	95	95
atp9	182	nonsyn	C-U	99	100	100	98	98
atp9	191	nonsyn	C-U	99	100	100	97	97
atp9	205	syn	C-U	99	100	100	98	98
atp9	212	nonsyn	C-U	99	100	100	98	98
atp9	215	nonsyn	C-U	99	100	100	98	99
atp9	216	syn	C-U	16	11	12
atp9	223	nonsyn	C-U	99	100	100	97	98
atp9	227	nonsyn	C-U	10	12	13
ccmB	28	nonsyn	C-U	93	95	100	84	72
ccmB	39	syn	C-U	34	36	35	20	27
ccmB	43	nonsyn	C-U	87	98	99	91	89
ccmB	45	syn	C-U	41	38	40	20	27
ccmB	48	syn	C-U	26	21	27	15	12
ccmB	71	nonsyn	C-U	94	98	100	92	91
ccmB	80	nonsyn	C-U	84	98	98	75	77
ccmB	87	syn	C-U	96	98	99	91	88
ccmB	128	nonsyn	C-U	98	99	100	93	91
ccmB	133	nonsyn	C-U		26	26		11
ccmB	137	nonsyn	C-U	95	99	100	93	91
ccmB	138	syn	C-U	10
ccmB	148	nonsyn	C-U	95	99	99	90	91
ccmB	149	nonsyn	C-U	95	99	99	90	90
ccmB	154	nonsyn	C-U	94	99	99	90	91
ccmB	160	nonsyn	C-U	94	99	99	87	89
ccmB	164	nonsyn	C-U	84	93	93	75	77
ccmB	172	nonsyn	C-U	94	99	99	88	91
ccmB	179	nonsyn	C-U	94	91	90	76	81
ccmB	183	syn	C-U	82	89	91	62	68
ccmB	194	nonsyn	C-U	94	99	99	91	92
ccmB	286	nonsyn	C-U	87	95	97	79	83
ccmB	304	nonsyn	C-U	91	98	99	92	90
ccmB	312	syn	C-U	21	49	53	56	52
ccmB	313	nonsyn	C-U	85	99	99	88	87
ccmB	324	syn	C-U		61	59	33	29
ccmB	337	nonsyn	C-U	16	26	23	20	24
ccmB	338	nonsyn	C-U	93	99	100	93	93
ccmB	367	nonsyn	C-U	93	99	100	87	90
ccmB	375	syn	C-U		14	16	23	18
ccmB	379	syn	C-U	85	85	87	79	83
ccmB	396	syn	C-U	13
ccmB	424	nonsyn	C-U	84	79	81	77	78
ccmB	428	nonsyn	C-U	93	99	99	90	92
ccmB	467	nonsyn	C-U	96	99	99	94	96
ccmB	476	nonsyn	C-U	93	97	98	91	92
ccmB	485	nonsyn	C-U	96	99	99	94	96
ccmB	494	nonsyn	C-U	97	99	99	93	95
ccmB	502	nonsyn	C-U		12	11		10
ccmB	503	nonsyn	C-U	92	99	99	89	92
ccmB	512	nonsyn	C-U	85	97	97	85	88
ccmB	514	nonsyn	C-U	98	99	99	93	94
ccmB	551	nonsyn	C-U	68	99	98	89	88
ccmB	554	nonsyn	C-U	99	99	99	92	95
ccmB	566	nonsyn	C-U	98	99	99	92	94
ccmB	569	nonsyn	C-U	90	99	98	90	88
ccmB	571	nonsyn	C-U	10
ccmB	572	nonsyn	C-U	96	99	98	89	87
ccmB	596	nonsyn	C-U	93	98	100	84	84
ccmB	611	nonsyn	C-U	97	98	98	87	88
ccmC	5	nonsyn	C-U	84	97	97	95	91
ccmC	38	nonsyn	C-U	12
ccmC	54	syn	C-U	83	76	76	68	68
ccmC	76	nonsyn	C-U	99	99	99	97	97
ccmC	103	nonsyn	C-U	99	99	99	98	97
ccmC	115	nonsyn	C-U	99	99	99	98	97
ccmC	133	nonsyn	C-U	98	99	99	96	96
ccmC	161	nonsyn	C-U	99	99	99	97	96
ccmC	179	nonsyn	C-U	77	98	99	95	95
ccmC	184	nonsyn	C-U	99	99	99	96	96
ccmC	252	syn	C-U	69	87	85	75	77
ccmC	281	nonsyn	C-U	99	99	99	97	97
ccmC	299	nonsyn	C-U	98	98	98	94	93
ccmC	331	nonsyn	C-U	99	99	99	98	97
ccmC	358	nonsyn	C-U	97	99	99	97	97
ccmC	383	nonsyn	C-U	12	36	39	30	28
ccmC	395	nonsyn	C-U	96	99	99	98	98
ccmC	396	syn	C-U	32	12	11	15	14
ccmC	399	syn	C-U	85	95	95	89	89
ccmC	400	nonsyn	C-U		16	16	13	12
ccmC	418	syn	C-U	29	34	33	35	36
ccmC	421	nonsyn	C-U	99	97	97	97	97
ccmC	436	nonsyn	C-U	99	100	100	98	98
ccmC	446	nonsyn	C-U	99	91	91	92	92
ccmC	451	nonsyn	C-U	99	99	99	96	97
ccmC	458	nonsyn	C-U	99	99	99	96	96
ccmC	463	nonsyn	C-U	99	99	99	95	96
ccmC	473	nonsyn	C-U	98	99	99	96	97
ccmC	497	nonsyn	C-U	96	96	96	94	94
ccmC	521	nonsyn	C-U	100	100	100	99	99
ccmC	568	nonsyn	C-U	99	99	99	98	98
ccmC	575	nonsyn	C-U	96	98	98	96	96
ccmC	605	nonsyn	C-U	83	93	92	94	94
ccmC	606	syn	C-U	14	21	21	24	23
ccmC	608	nonsyn	C-U	100	100	100	99	99
ccmC	609	syn	C-U	25	17	17
ccmC	614	nonsyn	C-U	100	100	100	99	99
ccmC	619	nonsyn	C-U	100	100	100	98	98
ccmC	624	syn	C-U	12	19	18	20	19
ccmC	650	nonsyn	C-U	97	97	97	89	89
ccmC	656	nonsyn	C-U	100	99	100	98	99
ccmC	673	nonsyn	C-U	99	98	98	96	96
ccmFc	38	nonsyn	C-U	97	96	98	75	65
ccmFc	50	nonsyn	C-U	97	93	96	75	67
ccmFc	52	nonsyn	C-U	97	88	91	75	64
ccmFc	87	syn	C-U		13	13
ccmFc	103	nonsyn	C-U	97	90	92	73	77
ccmFc	119	nonsyn	C-U	96	86	90	72	73
ccmFc	122	nonsyn	C-U	95	76	80	68	65
ccmFc	145	nonsyn	C-U	66	72	81	43	47
ccmFc	146	nonsyn	C-U	97	89	91	78	82
ccmFc	151	nonsyn	C-U	89	90	92	75	77
ccmFc	152	nonsyn	C-U	13
ccmFc	155	nonsyn	C-U	81	88	90	78	82
ccmFc	160	nonsyn	C-U	12	13
ccmFc	161	nonsyn	C-U	97	92	93	79	82
ccmFc	163	nonsyn	C-U			11
ccmFc	287	nonsyn	C-U	26	14	18	15
ccmFc	303	syn	C-U	10
ccmFc	305	nonsyn	C-U	98	91	96	81	75
ccmFc	310	nonsyn	C-U	80	86	91	79	75
ccmFc	334	nonsyn	C-U	95	46	57	56	52
ccmFc	348	syn	C-U	11
ccmFc	391	nonsyn	C-U	99	96	89	78	79
ccmFc	406	nonsyn	C-U	89	81	75	64	69
ccmFc	706	nonsyn	C-U	95	32	33	18	32
ccmFc	707	nonsyn	C-U	93	12	15		13
ccmFc	744	syn	C-U	54	12	17	11	12
ccmFc	1062	syn	C-U	74	82	92	61	64
ccmFc	1071	syn	C-U	58	36	41	34	30
ccmFc	1139	nonsyn	C-U	97	97	99	85	84
ccmFc	1160	nonsyn	C-U	68	53	58	50	56
ccmFc	1215	syn	G-U		99	100	100	99
ccmFc	1222	nonsyn	C-A		88	85	81	86
ccmFc	1268	nonsyn	C-U	99	89	92	80	80
ccmFc	1315	nonsyn	C-U	99	96	97	95	94
ccmFn	72	syn	C-U		12	12
ccmFn	143	nonsyn	C-U	95	99	97	97	98
ccmFn	148	nonsyn	C-U	96	97	94	94	93
ccmFn	157	nonsyn	C-U	86	97	95	89	88
ccmFn	180	syn	C-U	33	56	60	56	50
ccmFn	254	nonsyn	C-U	92	98	95	94	89
ccmFn	262	nonsyn	C-U	94	98	97	96	93
ccmFn	289	nonsyn	C-U	96	99	97	96	93
ccmFn	324	syn	C-U	93	88	86	85	85
ccmFn	378	syn	C-U	98	93	91	90	90
ccmFn	406	nonsyn	C-U	14	14	10	10
ccmFn	720	syn	C-U	15	14	18	12
ccmFn	969	syn	C-U	18	23	22	27	34
ccmFn	970	nonsyn	C-U	29	37	40	32	33
ccmFn	993	syn	C-U	21	32	26	26	28
ccmFn	1258	nonsyn	C-U	99	99	99	97	98
ccmFn	1286	nonsyn	C-U	99	98	97	96	96
ccmFn	1303	nonsyn	C-U	96	97	96	97	97
ccmFn	1318	nonsyn	C-U	96	97	96	97	98
ccmFn	1336	nonsyn	C-U	95	97	95	98	97
ccmFn	1369	nonsyn	C-U	92	99	96	97	97
ccmFn	1387	nonsyn	C-U	96	99	98	97	96
ccmFn	1405	syn	C-U		11	11
ccmFn	1430	nonsyn	C-U	97	99	96	97	96
ccmFn	1432	nonsyn	C-U	40	55	53	47	42
ccmFn	1450	nonsyn	C-U	99	100	99	99	98
ccmFn	1454	nonsyn	C-U	98	100	99	98	97
ccmFn	1466	nonsyn	C-U	96	99	99	96	97
ccmFn	1475	nonsyn	C-U	98	99	100	98	97
ccmFn	1501	nonsyn	C-U	98	99	99	97	97
ccmFn	1554	syn	C-U	13	13	13	12	13
cob	114	syn	C-U	19	20	21	25	27
cob	1098	syn	C-U	39	12	13	11	11
cob	1154	nonsyn	C-U	38	77	78	48	50
cob	1160	nonsyn	C-U	26	19	20	21	22
cob	1169	nonsyn	C-U	16	13	13
cox1	11	nonsyn	C-U	97	99	99	94	94
cox1	242	nonsyn	C-U	98	98	98	95	95
cox1	254	nonsyn	C-U	98	99	99	95	94
cox1	265	syn	C-U	14
cox1	810	syn	C-U	13
cox1	1186	nonsyn	C-U	99	100	100	99	99
cox1	1274	nonsyn	C-U	97	99	100	98	99
cox1	1405	nonsyn	C-U	99	100	100	99	99
cox1	1413	syn	C-U	13	15	15	13	14
cox1	1433	nonsyn	C-U	100	100	100	99	99
cox1	1489	nonsyn	C-U	99	100	100	98	98
cox1	1499	nonsyn	C-U	99	100	100	99	99
cox2	77	nonsyn	C-U	97	99	99	93	93
cox2	167	nonsyn	C-U	96	99	99	90	89
cox2	169	nonsyn	C-U	96	97	97	88	88
cox2	259	nonsyn	C-U	97	99	99	94	94
cox2	284	nonsyn	C-U	94	98	98	91	90
cox2	385	nonsyn	C-U	98	100	100	94	94
cox2	449	nonsyn	C-U	98	100	99	96	95
cox2	467	nonsyn	C-U	97	99	99	94	93
cox2	482	nonsyn	C-U	97	99	99	93	93
cox2	550	nonsyn	C-U	97	100	100	95	96
cox2	563	nonsyn	C-U	96	99	99	95	95
cox2	587	nonsyn	C-U	96	99	99	93	93
cox2	638	nonsyn	C-U	98	99	99	95	95
cox2	704	nonsyn	C-U	97	98	99	95	93
cox2	727	nonsyn	C-U	79	94	93	85	83
cox2	728	nonsyn	C-U		13	12	10	12
cox2	748	nonsyn	C-U	97	99	99	93	92
cox3	196	nonsyn	C-U	12
cox3	687	nonsyn	G-U		100	100	100	100
cox3	688	nonsyn	A-C		100	100	100	100
matR	32	nonsyn	C-U	90	99	99	97	96
matR	43	nonsyn	C-U	74	22	18	13	12
matR	166	nonsyn	C-U		18	19	18	22
matR	326	nonsyn	C-U	90	94	94	82	81
matR	413	nonsyn	C-U	93	97	97	89	90
matR	923	nonsyn	C-U	93	96	96	94	92
matR	1028	nonsyn	C-U	17	15	15	13	11
matR	1542	syn	C-U		12	12
matR	1545	syn	C-U	82	91	90	93	93
matR	1679	nonsyn	C-U	98	98	98	97	97
matR	1686	syn	C-U		10
matR	1700	nonsyn	C-U	87	96	97	94	94
matR	1720	nonsyn	C-U	94	94	93	87	87
matR	1734	syn	C-U	96	98	98	97	97
matR	1787	nonsyn	C-U	91	97	97	94	93
matR	1826	nonsyn	C-U	82	95	95	91	92
matR	1844	nonsyn	C-U	95	98	97	94	94
matR	1931	nonsyn	C-U	13	18	14
mttB	5	nonsyn	C-U	62	33	36	27	29
mttB	16	nonsyn	C-U	28	39	43	21	23
mttB	21	syn	C-U	71	91	92	86	87
mttB	26	nonsyn	C-U	33	79	80	78	79
mttB	37	syn	C-U	91	98	99	87	86
mttB	49	nonsyn	C-U			11
mttB	64	nonsyn	C-U	95	98	98	88	89
mttB	75	syn	C-U	83	92	93	77	77
mttB	100	nonsyn	C-U	91	99	99	93	93
mttB	105	syn	C-U	76	78	78	65	68
mttB	111	syn	C-U	13	20	22	14	14
mttB	112	nonsyn	C-U	57	71	74	62	61
mttB	128	nonsyn	C-U	96	94	97	93	93
mttB	130	nonsyn	C-U	10
mttB	131	nonsyn	C-U	88	92	94	85	85
mttB	178	nonsyn	C-U	96	99	99	93	93
mttB	188	nonsyn	C-U	96	99	99	94	94
mttB	200	nonsyn	C-U	94	99	99	91	93
mttB	202	nonsyn	C-U	72	87	89	61	63
mttB	203	nonsyn	C-U		12	12
mttB	224	nonsyn	C-U	15	25	24	17	17
mttB	252	syn	C-U	17	34	34	15	15
mttB	262	nonsyn	C-U	76	94	91	82	85
mttB	285	syn	C-U		16	17	12	12
mttB	327	syn	C-U	67	67	67	49	54
mttB	330	syn	C-U	10	10	13
mttB	344	nonsyn	C-U	47	50	50	34	34
mttB	346	nonsyn	C-U	91	98	98	92	93
mttB	351	syn	C-U	25	44	44	31	31
mttB	353	nonsyn	C-U	96	98	98	90	91
mttB	354	syn	C-U	21	54	55	36	39
mttB	361	syn	C-U		17	18
mttB	367	syn	C-U	40	58	60	44	44
mttB	373	nonsyn	C-U	47	61	57	48	50
mttB	379	nonsyn	C-U	96	97	98	91	92
mttB	407	nonsyn	C-U	99	99	99	97	97
mttB	437	nonsyn	C-U	97	99	99	94	95
mttB	472	nonsyn	C-U	99	99	99	97	97
mttB	490	nonsyn	C-U		15	16
mttB	497	nonsyn	C-U	99	98	99	95	95
mttB	505	nonsyn	C-U	92	92	92	76	79
mttB	541	nonsyn	C-U	94	99	99	94	95
mttB	548	nonsyn	C-U	98	99	99	94	95
mttB	554	nonsyn	C-U	94	99	99	93	94
mttB	566	nonsyn	C-U	14	34	35	27	29
mttB	578	nonsyn	C-U	48	74	75	64	66
mttB	610	nonsyn	C-U	99	99	100	97	98
mttB	611	nonsyn	C-U		22	23	13	14
mttB	616	nonsyn	C-U	98	80	80	82	82
mttB	618	syn	C-U		17	18	10	11
mttB	620	nonsyn	C-U	86	79	77	77	78
mttB	660	syn	C-U	94	87	88	74	75
mttB	667	nonsyn	C-U	92	96	96	91	92
mttB	672	syn	C-U	75	76	75	51	54
mttB	683	nonsyn	C-U	22	28	29
mttB	690	syn	C-U	80	71	71	51	51
mttB	704	nonsyn	C-U	72	99	100	96	97
mttB	713	nonsyn	C-U	98	100	100	96	96
nad1	40	syn	C-U	38	21	23	30	30
nad1	215	nonsyn	C-U	97	96	98	96	97
nad1	265	nonsyn	C-U	100	99	100	99	99
nad1	307	nonsyn	C-U	97	99	100	99	99
nad1	308	nonsyn	C-U	98	100	100	99	99
nad1	376	nonsyn	C-U	99	99	100	99	100
nad1	635	nonsyn	C-U	81	78	79	73	74
nad1	859	syn	C-U	22	23	23	22	21
nad1	865	syn	C-U		10	11
nad1	928	nonsyn	C-U	99	100	100	98	99
nad1	939	syn	C-U	88	87	88	54	56
nad1	958	nonsyn	C-U	93	100	100	98	98
nad2	26	nonsyn	C-U	98	98	97	91	91
nad2	223	nonsyn	C-U	98	99	100	97	98
nad2	303	syn	C-U	18	27	28	19	17
nad2	308	nonsyn	C-U	97	98	98	94	96
nad2	311	nonsyn	C-U	97	99	99	96	97
nad2	335	nonsyn	C-U	50	81	81	76	76
nad2	341	nonsyn	C-U	97	98	99	95	96
nad2	342	syn	C-U	15	49	49	28	30
nad2	356	nonsyn	C-U	98	99	99	96	97
nad2	361	nonsyn	C-U	96	99	99	96	97
nad2	394	nonsyn	C-U	100	99	99	98	98
nad2	401	nonsyn	C-U	98	99	99	96	96
nad2	428	nonsyn	C-U	99	99	99	98	98
nad2	483	syn	C-U	19	12	12	11
nad2	497	nonsyn	C-U	99	96	97	97	96
nad2	585	syn	C-U	23	67	69	55	58
nad2	609	syn	C-U	33	16	17	13	13
nad2	662	nonsyn	C-U	94	94	95	88	91
nad2	677	nonsyn	C-U	99	99	99	95	96
nad2	788	nonsyn	C-U	99	99	100	99	99
nad2	800	nonsyn	C-U	99	99	100	99	99
nad2	809	nonsyn	C-U	97	99	99	98	98
nad2	958	nonsyn	C-U	98	99	99	99	99
nad2	962	nonsyn	C-U	98	99	99	99	99
nad2	1028	nonsyn	C-U	96	98	98	98	98
nad2	1058	nonsyn	C-U	97	99	100	99	99
nad2	1127	nonsyn	C-U	98	98	99	97	97
nad2	1143	syn	C-U	56	46	49	45	47
nad2	1200	syn	C-U	99	97	97	96	97
nad2	1212	syn	C-U	19	21	22	14	14
nad2	1246	nonsyn	C-U	81	83	84	82	81
nad2	1276	nonsyn	C-U	99	99	99	99	99
nad2	1400	nonsyn	C-U	100	100	100	99	99
nad2	1408	nonsyn	C-U	90	96	97	95	95
nad2	1409	nonsyn	C-U	95	97	98	97	97
nad2	1416	syn	C-U	99	99	100	98	98
nad2	1457	nonsyn	C-U	100	99	99	97	97
nad3	138	syn	C-U	13
nad3	231	syn	C-U	13			13	14
nad4	1405	nonsyn	C-U	100	100	100	100	100
nad4	1417	nonsyn	C-U	100	100	99	100	100
nad4	1433	nonsyn	C-U	99	99	100	99	100
nad4	1438	nonsyn	C-U	99	100	100	100	100
nad4L	2	syn	C-U	83	81	76	81	82
nad4L	21	syn	C-U	18
nad4L	41	nonsyn	C-U	99	97	97	97	96
nad4L	47	nonsyn	C-U	96	98	98	97	99
nad4L	55	nonsyn	C-U	86	77	77	68	70
nad4L	86	nonsyn	C-U	96	95	95	96	98
nad4L	95	nonsyn	C-U	97	96	95	96	97
nad4L	100	nonsyn	C-U	93	95	94	96	97
nad4L	110	nonsyn	C-U	78	79	77	77	73
nad4L	131	nonsyn	C-U	99	99	99	99	99
nad4L	158	nonsyn	C-U	87	93	94	94	93
nad4L	179	nonsyn	C-U	98	99	99	99	98
nad4L	188	nonsyn	C-U	95	95	94	96	95
nad4L	196	nonsyn	C-U	17	21	20	16	20
nad4L	197	nonsyn	C-U	95	93	93	95	94
nad4L	230	nonsyn	C-U	99	99	98	98	98
nad4L	281	nonsyn	C-U	98	98	98	98	99
nad5	155	nonsyn	C-U	94	98	99	93	92
nad5	1695	syn	C-U	27	10	11
nad5	1916	nonsyn	C-U	98	94	94	80	82
nad5	1918	nonsyn	C-U	99	100	100	96	96
nad6	26	nonsyn	C-U	96	98	96	94	95
nad6	88	nonsyn	C-U	100	99	99	98	98
nad6	103	nonsyn	C-U	98	99	99	94	96
nad6	147	syn	C-U	12
nad6	161	nonsyn	C-U	100	100	99	97	98
nad6	169	nonsyn	C-U	92	93	94	94	93
nad6	191	nonsyn	C-U	99	99	99	98	99
nad6	288	syn	C-U					11
nad6	306	syn	C-U	61	77	80	47	52
nad6	360	syn	C-U			10
nad6	446	nonsyn	C-U	99	100	99	98	98
nad6	463	nonsyn	C-U	97	98	98	95	95
nad6	569	nonsyn	C-U	99	99	100	99	99
nad7	24	syn	C-U	37	53	54	43	44
nad7	33	syn	C-U	13	21	22	16	15
nad7	45	syn	C-U	48	24	27	17	19
nad7	77	nonsyn	C-U	100	99	100	97	97
nad7	137	nonsyn	C-U	99	100	100	99	99
nad7	200	nonsyn	C-U	99	100	100	100	100
nad7	209	nonsyn	C-U	100	100	100	100	100
nad7	224	nonsyn	C-U	65	98	97	94	93
nad7	244	nonsyn	C-U	96	97	97	95	95
nad7	251	nonsyn	C-U	95	94	94	93	92
nad7	315	syn	C-U	18	18	20
nad7	316	nonsyn	C-U	97	98	99	98	98
nad7	335	nonsyn	C-U	99	99	99	99	99
nad7	344	nonsyn	C-U	96	94	95	93	92
nad7	383	nonsyn	C-U	99	99	99	98	97
nad7	531	syn	C-U		13	13	12	13
nad7	533	nonsyn	C-U	93	93	94	91	92
nad7	578	nonsyn	C-U	95	98	98	97	97
nad7	679	nonsyn	C-U	87	90	91	92	92
nad7	698	nonsyn	C-U	98	99	99	98	98
nad7	724	nonsyn	C-U	93	97	98	98	97
nad7	739	nonsyn	C-U	81	88	89	85	86
nad7	740	nonsyn	C-U	81	88	89	85	86
nad7	769	nonsyn	C-U	97	99	99	97	98
nad7	822	syn	C-U	13			12	12
nad7	915	syn	C-U		11	10
nad7	924	syn	C-U	13	25	25	23	23
nad7	926	nonsyn	C-U	70	87	89	80	83
nad7	963	syn	C-U	46	60	60	39	41
nad7	973	nonsyn	C-U	99	99	99	99	99
nad7	1050	syn	C-U	97	96	97	98	99
nad7	1057	nonsyn	C-U	98	100	100	99	99
nad7	1079	nonsyn	C-U	98	98	99	98	98
nad7	1088	nonsyn	C-U	86	91	92	94	94
nad7	1103	nonsyn	C-U	98	94	95	96	95
nad7	1124	nonsyn	C-U	99	100	100	99	99
nad7	1166	nonsyn	C-U	96	100	100	99	99
nad9	14	nonsyn	C-U	80	71	70	85	84
nad9	92	nonsyn	C-U	98	100	100	97	97
nad9	167	nonsyn	C-U	37	76	76	92	91
nad9	190	nonsyn	C-U	99	99	100	98	98
nad9	298	nonsyn	C-U	97	99	100	98	98
nad9	328	nonsyn	C-U	97	99	99	97	97
nad9	368	nonsyn	C-U	95	97	98	93	95
nad9	398	nonsyn	C-U	97	100	100	98	98
nad9	439	nonsyn	C-U	98	99	100	99	98
nad9	539	nonsyn	C-U	93	99	99	97	97
rpl10	9	syn	C-U	84	86	85	60	60
rpl10	86	nonsyn	C-U	91	100	100	99	99
rpl10	104	nonsyn	C-U	97	99	99	96	96
rpl10	137	nonsyn	C-U	99	99	99	99	99
rpl10	242	nonsyn	C-U	99	100	100	98	97
rpl10	263	nonsyn	C-U	68	39	41	52	52
rpl10	317	nonsyn	C-U	100	100	100	99	99
rpl10	333	syn	C-U	74	84	84	82	81
rpl10	405	syn	C-U				10
rpl10	411	syn	C-U	12
rpl2	127	nonsyn	C-U	13
rpl2	215	nonsyn	C-U	84	78	79	76	76
rpl2	258	syn	C-U	21
rpl2	511	nonsyn	C-U	13	18	19	26	19
rpl5	13	nonsyn	C-U	34	47	45	39	37
rpl5	444	syn	C-U	22	34	32	31	31
rps1	23	nonsyn	C-U	84	75	87	68	63
rps1	158	nonsyn	C-U	75	91	89	73	70
rps1	209	nonsyn	C-U	71	84	80	70	62
rps10	7	syn	C-U	81	82	84	72	76
rps10	62	nonsyn	C-U	94	93	95	81	82
rps10	76	nonsyn	C-U	95	97	98	91	91
rps10	216	syn	C-U	12	21	23	11	11
rps10	253	syn	C-U	22	36	37	12	10
rps10	298	nonsyn	C-U	100	99	99	99	99
rps10	362	nonsyn	C-U	100	99	100	99	99
rps10	391	nonsyn	C-U	100	100	100	99	99
rps10	397	nonsyn	C-U	33	68	73	40	47
rps19	37	nonsyn	A-G	17	21	23	20	17
rps19	126	syn	C-U	61	60	64	46	49
rps19	163	nonsyn	C-U	98	98	97	96	96
rps19	164	nonsyn	C-U	99	99	99	96	96
rps19	180	syn	C-U	59	71	73	64	66
rps3	64	nonsyn	C-U	97	99	100	100	100
rps3	69	syn	C-U	83	93	100	94	92
rps3	171	syn	C-U	14	19	20
rps3	600	syn	C-U	68	53	53	54	56
rps3	713	nonsyn	C-U	86	79	81	68	63
rps3	896	nonsyn	C-U	51	42	48	45	44
rps3	1037	nonsyn	C-U	94	94	94	90	85
rps3	1278	syn	U-G		98	98	98	98
rps3	1367	nonsyn	C-U		18	13	13	15
rps3	1671	syn	U-A			11
rps4	33	syn	C-U	23	18	19	10	11
rps4	50	nonsyn	C-U	73	92	92	81	81
rps4	62	nonsyn	C-U	76	89	88	78	76
rps4	74	nonsyn	C-U	78	92	92	81	82
rps4	91	nonsyn	C-U	46	82	82	75	75
rps4	119	nonsyn	C-U	72	86	86	72	71
rps4	225	syn	C-U	12	24	29	25	25
rps4	258	syn	C-U		17	15	12
rps4	266	nonsyn	C-U	93	94	94	86	87
rps4	370	syn	C-U	29	32	36	34	35
rps4	569	nonsyn	C-U	85	79	77	75	75
rps4	620	nonsyn	C-U	22	46	45	38	41
rps4	624	syn	C-U	87	80	78	90	89
rps4	641	nonsyn	C-U		22	23
rps4	698	nonsyn	C-U	82	84	85	82	82
rps4	709	nonsyn	C-U	92	92	91	87	89
rps4	719	nonsyn	C-U	87	94	95	93	95
rps4	734	nonsyn	C-U	98	99	98	98	98
rps4	785	nonsyn	C-U	97	97	97	96	97
rps4	794	nonsyn	C-U	95	94	96	95	96
rps4	799	nonsyn	C-U	96	94	97	94	96
rps4	810	syn	C-U	35	23	26	18	18
sdh3	54	syn	C-U	11	16	18
sdh3	74	nonsyn	C-U	92	98	99	92	90
sdh3	204	syn	C-U	55	70	70	60	59
sdh4	155	nonsyn	C-U	95	97	97	97	97
sdh4	203	nonsyn	C-U	95	89	88	96	96
sdh4	259	nonsyn	C-U	100	100	100	99	99
sdh4	348	syn	C-U	82	84	84	71	72
sdh4	353	nonsyn	C-U	98	98	98	93	93
