## Supplementary Table S6 for "Mitochondrial genome of non-photosynthetic mycoheterotrophic plant *Hypopitys monotropa*,its structure, gene expression and RNA editing"

### Sheet: table
Gene	Position in the CDS of Hypopitys monotropa	Editing in H. monotropa	Editing in Arabidopsis thaliana	Editing in Oryza sativa		Base in the H. monotropa genome	Base in the A. thaliana genome	Base in the O. sativa genome
atp4	56	-	-	+		T	T	C
atp4	59	+	-	+		C	C	C
atp4	71	+	-	+		C	T	C
atp4	76	-	-	+		T	T	C
atp4	89	+	+	+		C	C	C
atp4	118	+	-	+		C	C	C
atp4	138	+	+	-		C	C	C
atp4	144	-	+	-		C	C	C
atp4	215	+	+	-		C	C	T
atp4	248	+	+	+		C	C	C
atp4	250	-	+	-		C	C	G
atp4	251	+	+	-		C	C	G
atp4	382	-	+	-		C	C	C
atp4	395	+	+	+		C	C	C
atp4	406	+	-	-		C	A	C
atp4	407	+	-	-		C	C	T
atp4	416	+	+	+		C	C	C
atp4	525	-	+	-		C	C	A
atp6	89	-	gap	+		C	gap	C
atp6	126	+	gap	-		C	gap	T
atp6	468	+	-	-		C	C	A
atp6	481	+	+	-		C	C	G
atp6	491	-	-	+		T	T	C
atp6	518	-	-	+		T	T	C
atp6	560	+	-	+		C	T	C
atp6	598	+	-	-		C	T	T
atp6	611	+	-	-		C	T	T
atp6	645	+	-	gap		C	C	gap
atp6	668	+	-	-		C	T	T
atp6	673	+	-	+		C	T	C
atp6	680	+	-	+		C	T	C
atp6	698	+	-	-		C	T	C
atp6	699	-	-	+		G	G	G
atp6	706	+	-	+		C	T	C
atp6	713	+	-	+		C	T	C
atp6	714	+	-	-		C	T	C
atp6	845	+	-	-		C	T	T
atp6	904	+	-	-		C	T	T
atp6	907	+	-	+		C	T	C
atp6	929	+	-	+		C	T	C
atp6	971	+	-	+		C	T	C
atp6	992	+	-	-		C	T	T
atp6	1032	+	-	-		C	T	C
atp6	1079	+	-	-		C	T	T
atp6	1100	+	-	-		C	T	T
atp6	1108	+	-	+		C	T	C
atp6	1115	+	-	+		C	T	C
atp6	1124	-	-	+		T	T	C
atp6	1151	+	-	-		C	T	T
atp6	1162	+	-	+		C	T	C
atp8	30	+	-	-		C	T	C
atp8	47	+	-	-		C	T	T
atp8	58	+	-	+		C	T	C
atp8	76	+	-	-		C	T	C
atp8	77	+	-	-		C	T	T
atp8	78	+	-	-		C	C	C
atp8	123	+	-	+		C	A	C
atp8	200	-	-	+		T	T	C
atp8	237	-	+	-		T	C	C
atp8	303	-	+	-		C	C	C
atp8	398	-	+	-		C	C	C
atp8	417	-	+	-		C	C	C
atp8	432	+	-	-		C	C	A
atp8	444	+	-	-		C	C	A
atp8	452	+	-	+		C	T	C
atp9	20	+	+	+		C	C	C
atp9	50	+	+	-		C	C	T
atp9	81	+	-	+		C	A	C
atp9	82	+	-	+		C	T	C
atp9	84	-	+	-		T	C	C
atp9	92	+	-	+		C	T	C
atp9	134	+	+	-		C	C	T
atp9	182	+	-	-		C	T	T
atp9	191	+	+	+		C	C	C
atp9	205	+	-	+		C	T	C
atp9	212	+	-	+		C	T	C
atp9	215	+	-	-		C	T	T
atp9	216	+	-	-		C	C	C
atp9	223	+	-	+		C	T	C
atp9	227	+	gap	gap		C	gap	gap
ccmB	28	+	+	+		C	C	C
ccmB	39	+	-	-		C	C	C
ccmB	43	+	-	+		C	T	C
ccmB	44	-	+	-		C	C	C
ccmB	45	+	+	-		C	C	C
ccmB	48	+	+	-		C	C	C
ccmB	71	+	+	-		C	C	T
ccmB	75	-	+	-		C	C	C
ccmB	78	-	+	-		C	C	C
ccmB	80	+	+	+		C	C	C
ccmB	87	+	+	+		C	C	C
ccmB	90	-	+	-		C	C	C
ccmB	128	+	+	+		C	C	C
ccmB	133	-	-	+		C	C	C
ccmB	137	+	+	+		C	C	C
ccmB	138	+	+	-		C	C	C
ccmB	148	+	+	-		C	C	T
ccmB	149	+	+	+		C	C	C
ccmB	154	+	+	+		C	C	C
ccmB	159	-	+	+		C	C	C
ccmB	160	+	+	-		C	C	C
ccmB	164	+	+	-		C	C	T
ccmB	172	+	+	+		C	C	C
ccmB	179	+	+	+		C	C	C
ccmB	181	-	+	+		T	C	C
ccmB	183	+	-	-		C	T	C
ccmB	193	-	+	-		C	C	T
ccmB	194	+	+	+		C	C	C
ccmB	196	-	+	-		C	C	C
ccmB	212	-	-	+		A	A	C
ccmB	286	+	+	+		C	C	C
ccmB	304	+	+	+		C	C	C
ccmB	312	+	-	-		C	C	C
ccmB	313	+	-	-		C	T	T
ccmB	324	+	+	-		C	C	C
ccmB	337	+	-	-		C	T	C
ccmB	338	+	+	+		C	C	C
ccmB	367	+	+	+		C	C	C
ccmB	379	+	+	-		C	C	C
ccmB	380	-	+	-		T	C	T
ccmB	392	-	-	+		T	T	C
ccmB	396	+	-	-		C	C	C
ccmB	406	-	+	-		C	C	C
ccmB	424	+	+	-		C	C	G
ccmB	428	+	+	+		C	C	C
ccmB	441	-	+	-		C	C	C
ccmB	467	+	+	+		C	C	C
ccmB	475	-	+	+		C	C	C
ccmB	476	+	+	+		C	C	C
ccmB	480	-	+	-		C	C	C
ccmB	485	+	+	+		C	C	C
ccmB	494	+	-	-		C	T	T
ccmB	500	-	+	-		C	C	C
ccmB	501	-	+	-		C	C	C
ccmB	503	+	-	+		C	T	C
ccmB	512	+	+	+		C	C	C
ccmB	514	+	+	+		C	C	C
ccmB	551	+	+	+		C	C	C
ccmB	554	+	+	+		C	C	C
ccmB	566	+	+	+		C	C	C
ccmB	569	+	+	+		C	C	C
ccmB	571	+	-	-		C	C	C
ccmB	572	+	-	+		C	T	C
ccmB	576	-	+	-		C	C	T
ccmB	596	+	+	+		C	C	C
ccmB	611	+	-	+		C	T	C
ccmC	5	+	-	-		C	C	C
ccmC	38	+	-	-		C	C	C
ccmC	54	+	-	-		C	C	C
ccmC	76	+	-	+		C	T	C
ccmC	103	+	+	+		C	C	C
ccmC	115	+	-	+		C	G	C
ccmC	133	+	+	-		C	C	C
ccmC	161	+	-	+		C	T	C
ccmC	176	-	+	-		C	C	C
ccmC	179	+	+	+		C	C	C
ccmC	184	+	+	+		C	C	C
ccmC	227	-	-	+		T	T	C
ccmC	236	-	-	+		T	T	C
ccmC	252	+	+	-		C	C	C
ccmC	270	-	+	-		C	C	C
ccmC	281	+	-	-		C	T	C
ccmC	299	+	-	+		C	T	C
ccmC	331	+	+	+		C	C	C
ccmC	358	+	-	+		C	T	C
ccmC	381	-	+	-		C	C	T
ccmC	383	+	-	-		C	C	C
ccmC	395	+	+	-		C	C	T
ccmC	396	+	-	-		C	G	G
ccmC	399	+	-	-		C	T	T
ccmC	400	-	+	+		C	C	C
ccmC	418	+	-	+		C	C	C
ccmC	421	+	+	+		C	C	C
ccmC	436	+	+	+		C	C	C
ccmC	446	+	+	+		C	C	C
ccmC	451	+	-	+		C	T	C
ccmC	458	+	+	+		C	C	C
ccmC	463	+	+	+		C	C	C
ccmC	467	-	+	+		C	C	C
ccmC	473	+	+	+		C	C	C
ccmC	477	-	+	-		C	C	C
ccmC	497	+	+	+		C	C	C
ccmC	499	-	-	+		T	T	C
ccmC	521	+	+	+		C	C	C
ccmC	548	-	+	+		C	C	C
ccmC	568	+	+	+		C	C	C
ccmC	575	+	+	+		C	C	C
ccmC	576	-	+	-		C	C	C
ccmC	605	+	-	-		C	T	T
ccmC	606	+	-	-		C	C	C
ccmC	608	+	+	+		C	C	C
ccmC	609	+	-	-		C	C	C
ccmC	614	+	+	+		C	C	C
ccmC	618	-	+	-		C	C	C
ccmC	619	+	+	+		C	C	C
ccmC	624	+	+	+		C	C	C
ccmC	650	+	+	+		C	C	C
ccmC	655	-	+	-		C	C	C
ccmC	656	+	+	+		C	C	C
ccmC	665	-	-	+		T	T	C
ccmC	673	+	+	+		C	C	C
ccmFc	38	+	-	+		C	T	C
ccmFc	50	+	+	+		C	C	C
ccmFc	52	+	-	+		C	T	C
ccmFc	103	+	+	+		C	C	C
ccmFc	104	-	+	-		C	C	C
ccmFc	119	+	-	+		C	T	C
ccmFc	122	+	+	+		C	C	C
ccmFc	123	-	+	+		C	C	C
ccmFc	145	+	-	-		C	C	C
ccmFc	146	+	+	+		C	C	C
ccmFc	151	+	-	-		C	T	T
ccmFc	152	+	-	-		C	C	C
ccmFc	155	+	+	-		C	C	T
ccmFc	160	+	+	+		C	C	C
ccmFc	161	+	-	-		C	C	C
ccmFc	175	-	+	-		C	C	C
ccmFc	192	-	-	+		C	C	C
ccmFc	231	-	+	-		C	C	C
ccmFc	287	+	-	gap		C	C	gap
ccmFc	303	+	-	-		C	C	T
ccmFc	305	+	-	-		C	T	T
ccmFc	310	+	-	+		C	T	C
ccmFc	315	-	+	+		T	C	C
ccmFc	321	-	+	-		T	C	C
ccmFc	333	-	+	-		C	C	C
ccmFc	334	+	+	+		C	C	C
ccmFc	348	+	-	-		C	C	C
ccmFc	378	-	+	-		G	C	C
ccmFc	391	+	-	-		C	T	T
ccmFc	406	+	+	+		C	C	C
ccmFc	415	-	+	-		T	C	T
ccmFc	481	-	+	+		C	C	C
ccmFc	555	-	+	+		C	C	C
ccmFc	593	-	-	+		C	A	C
ccmFc	706	+	-	-		C	C	A
ccmFc	707	+	-	-		C	C	A
ccmFc	744	+	+	-		C	C	C
ccmFc	820	-	+	-		C	C	C
ccmFc	878	-	-	+		T	T	C
ccmFc	913	-	+	-		C	C	C
ccmFc	918	-	-	+		C	C	C
ccmFc	978	-	-	+		A	A	C
ccmFc	1024	-	-	+		C	C	C
ccmFc	1062	+	-	-		C	T	C
ccmFc	1071	+	-	-		C	C	C
ccmFc	absent	gap	gap	+		gap	gap	C
ccmFc	1138	-	+	-		C	C	C
ccmFc	1139	+	-	+		C	T	C
ccmFc	1160	+	+	+		C	C	C
ccmFc	1203	-	+	-		C	C	C
ccmFc	1234	-	+	+		T	C	C
ccmFc	1259	-	-	+		T	T	C
ccmFc	1268	+	+	-		C	C	C
ccmFc	1285	-	+	-		C	C	C
ccmFc	1291	-	+	-		C	C	C
ccmFc	1315	+	+	+		C	C	C
cob	114	+	+	-		C	C	C
cob	118	-	+	-		T	C	T
cob	178	-	-	+		T	T	C
cob	286	-	+	+		T	C	C
cob	298	-	-	+		T	T	C
cob	325	-	+	+		T	C	C
cob	381	-	+	-		C	C	C
cob	419	-	-	+		T	T	C
cob	497	-	+	-		C	C	C
cob	564	-	-	+		T	T	C
cob	568	-	+	+		T	C	C
cob	580	-	-	+		T	T	C
cob	610	-	+	-		C	C	C
cob	680	-	-	+		T	T	C
cob	715	-	-	+		T	T	C
cob	725	-	-	+		T	T	C
cob	808	-	-	+		T	T	C
cob	853	-	+	+		T	C	C
cob	907	-	+	-		C	C	C
cob	908	-	+	+		T	C	C
cob	924	-	+	-		C	C	C
cob	982	-	+	+		T	C	C
cob	1081	-	-	+		T	T	C
cob	1084	-	+	-		T	C	T
cob	1098	+	-	+		C	C	C
cob	1119	-	-	+		C	C	C
cob	1124	-	-	+		T	T	C
cob	1154	+	-	-		C	C	A
cob	1160	+	-	-		C	C	C
cob	1169	+	-	-		C	C	C
cox1	11	+	-	-		C	T	T
cox1	242	+	-	-		C	T	T
cox1	254	+	-	-		C	T	T
cox1	265	+	-	-		C	C	C
cox1	810	+	-	-		C	C	C
cox1	1186	+	-	-		C	T	T
cox1	1274	+	-	-		C	T	T
cox1	1402	-	-	+		T	T	C
cox1	1405	+	-	+		C	T	C
cox1	1413	+	-	-		C	C	C
cox1	1433	+	-	+		C	T	C
cox1	1489	+	-	+		C	T	C
cox1	1499	+	-	-		C	T	T
cox2	14	-	-	+		T	T	C
cox2	30	-	-	+		C	C	C
cox2	31	-	+	-		C	C	C
cox2	33	-	+	+		G	C	C
cox2	77	+	+	+		C	C	C
cox2	141	-	+	-		C	C	C
cox2	144	-	+	+		C	C	C
cox2	167	+	-	+		C	T	C
cox2	169	+	-	+		C	T	C
cox2	256	-	+	-		C	C	A
cox2	259	+	+	+		C	C	C
cox2	284	+	+	-		C	C	T
cox2	385	+	+	+		C	C	C
cox2	449	+	-	+		C	T	C
cox2	466	-	-	+		C	C	C
cox2	467	+	-	+		C	T	C
cox2	482	+	+	+		C	C	C
cox2	501	-	+	-		C	C	C
cox2	550	+	-	+		C	T	C
cox2	563	+	+	+		C	C	C
cox2	587	+	+	+		C	C	C
cox2	620	-	-	+		T	T	C
cox2	638	+	-	+		C	T	C
cox2	704	+	+	+		C	C	C
cox2	727	+	+	-		C	C	A
cox2	748	+	+	-		C	C	T
cox3	112	-	+	-		T	C	T
cox3	196	+	-	-		C	C	C
cox3	245	-	+	-		T	C	C
cox3	257	-	+	-		T	C	C
cox3	311	-	+	-		T	C	C
cox3	314	-	+	-		T	C	C
cox3	413	-	+	-		T	C	C
cox3	422	-	+	-		T	C	C
cox3	567	-	+	-		C	C	C
cox3	603	-	+	-		C	C	C
cox3	754	-	-	+		T	T	C
matR	32	+	-	-		C	C	C
matR	43	+	-	-		C	C	C
matR	326	+	+	-		C	C	T
matR	400	-	+	-		C	C	G
matR	413	+	+	-		C	C	C
matR	557	-	+	-		C	C	C
matR	923	+	-	-		C	T	T
matR	1028	+	-	-		C	C	C
matR	1344	-	+	-		C	C	C
matR	1357	-	+	-		C	C	C
matR	1542	-	+	-		C	C	C
matR	1545	+	+	-		C	C	C
matR	1679	+	+	-		C	C	C
matR	1680	-	+	-		C	C	C
matR	1700	+	+	-		C	C	C
matR	1720	+	+	-		C	C	T
matR	1734	+	-	-		C	T	C
matR	1756	-	+	-		C	C	T
matR	1787	+	-	-		C	T	T
matR	1826	+	-	-		C	T	C
matR	1844	+	+	-		C	C	C
matR	1875	-	+	-		C	C	C
matR	1889	-	+	-		C	C	C
matR	1931	+	-	-		C	T	C
mttB	5	+	-	-		C	C	T
mttB	16	+	-	-		C	A	A
mttB	21	+	-	-		C	C	C
mttB	26	+	+	+		C	C	C
mttB	32	-	+	-		C	C	C
mttB	37	+	-	+		C	C	C
mttB	49	-	+	-		C	C	C
mttB	59	-	-	+		C	C	C
mttB	64	+	+	+		C	C	C
mttB	75	+	+	+		C	C	C
mttB	100	+	-	+		C	T	C
mttB	105	+	-	-		C	C	C
mttB	111	+	+	-		C	C	C
mttB	112	+	+	-		C	C	T
mttB	122	-	-	+		T	T	C
mttB	128	+	+	+		C	C	C
mttB	130	+	+	-		C	C	C
mttB	131	+	+	+		C	C	C
mttB	140	-	+	-		A	C	A
mttB	142	-	+	-		C	C	C
mttB	144	-	+	-		C	C	C
mttB	178	+	-	+		C	T	C
mttB	188	+	-	+		C	T	C
mttB	200	+	-	+		C	T	C
mttB	202	+	-	+		C	T	C
mttB	224	+	-	+		C	C	C
mttB	252	+	-	-		C	T	C
mttB	262	+	-	+		C	T	C
mttB	281	-	-	+		T	T	C
mttB	327	+	-	-		C	C	C
mttB	328	-	+	+		C	C	C
mttB	330	+	-	-		C	C	C
mttB	331	-	+	+		C	C	C
mttB	344	+	+	+		C	C	C
mttB	346	+	+	+		C	C	C
mttB	351	+	+	-		C	C	C
mttB	353	+	-	-		C	T	C
mttB	354	+	+	-		C	C	C
mttB	367	+	-	-		C	C	C
mttB	373	+	+	-		C	C	C
mttB	374	-	+	+		T	C	C
mttB	376	-	+	+		T	C	C
mttB	379	+	+	+		C	C	C
mttB	389	-	+	-		C	C	C
mttB	407	+	+	+		C	C	C
mttB	428	-	+	-		C	C	C
mttB	437	+	-	+		C	C	C
mttB	441	-	+	+		C	C	C
mttB	472	+	+	-		C	C	T
mttB	497	+	+	-		C	C	T
mttB	505	+	+	+		C	C	C
mttB	519	-	+	-		C	C	T
mttB	541	+	-	-		C	T	T
mttB	548	+	+	+		C	C	C
mttB	553	-	+	-		C	C	C
mttB	554	+	+	+		C	C	C
mttB	566	+	-	-		C	C	C
mttB	578	+	-	-		C	T	T
mttB	610	+	+	+		C	C	C
mttB	616	+	+	-		C	C	A
mttB	620	+	+	-		C	C	C
mttB	632	-	+	-		C	C	C
mttB	633	-	+	-		C	C	C
mttB	640	-	+	-		C	C	C
mttB	660	+	+	+		C	C	C
mttB	667	+	+	+		C	C	C
mttB	672	+	+	-		C	C	C
mttB	673	-	-	+		C	C	C
mttB	683	+	-	-		C	T	C
mttB	690	+	-	-		C	A	C
mttB	704	+	-	-		C	T	T
mttB	713	+	+	-		C	C	T
nad1	2	-	+	+		T	C	C
nad1	40	+	+	-		C	C	C
nad1	44	-	+	-		C	C	C
nad1	49	-	+	-		C	C	C
nad1	167	-	+	-		T	C	T
nad1	215	+	-	+		C	T	C
nad1	265	+	+	-		C	C	T
nad1	307	+	+	+		C	C	C
nad1	308	+	+	+		C	C	C
nad1	376	+	+	-		C	C	T
nad1	436	-	-	+		T	T	C
nad1	490	-	+	+		T	C	C
nad1	492	-	+	+		T	C	C
nad1	493	-	+	-		T	C	T
nad1	500	-	+	+		T	C	C
nad1	536	-	+	+		T	C	C
nad1	555	-	-	+		T	T	C
nad1	571	-	+	-		T	C	T
nad1	577	-	-	+		T	T	C
nad1	580	-	+	-		T	C	T
nad1	608	-	-	+		T	T	C
nad1	635	+	+	+		C	C	C
nad1	674	-	+	+		T	C	C
nad1	755	-	+	-		T	C	T
nad1	764	-	-	+		T	T	C
nad1	773	-	+	+		T	C	C
nad1	785	-	+	+		T	C	C
nad1	809	-	-	+		T	T	C
nad1	853	-	+	+		C	C	C
nad1	859	+	-	-		C	C	C
nad1	879	-	+	-		C	C	C
nad1	928	+	+	+		C	C	C
nad1	939	+	-	-		C	C	C
nad1	958	+	-	+		C	C	C
nad1	967	-	-	+		G	C	C
nad1	983	-	-	+		T	T	C
nad2	26	+	+	+		C	C	C
nad2	56	-	+	-		T	C	T
nad2	57	-	+	-		C	C	C
nad2	223	+	-	-		C	C	T
nad2	252	-	+	-		C	C	C
nad2	303	+	+	-		C	C	C
nad2	308	+	+	+		C	C	C
nad2	311	+	+	-		C	C	T
nad2	312	-	+	-		C	C	C
nad2	335	+	-	+		C	T	C
nad2	341	+	-	-		C	T	T
nad2	342	+	-	-		C	C	C
nad2	356	+	+	+		C	C	C
nad2	361	+	+	+		C	C	C
nad2	367	-	+	+		T	C	C
nad2	388	-	-	+		T	T	C
nad2	394	+	+	+		C	C	C
nad2	401	+	-	-		C	T	T
nad2	428	+	+	-		C	C	T
nad2	453	-	+	-		C	C	C
nad2	483	+	+	-		C	C	C
nad2	497	+	+	+		C	C	C
nad2	523	-	-	+		T	T	C
nad2	525	-	+	-		C	C	C
nad2	585	+	-	-		C	C	C
nad2	609	+	+	-		C	C	C
nad2	621	-	-	+		C	C	C
nad2	662	+	+	-		C	C	T
nad2	677	+	-	-		C	T	T
nad2	788	+	+	+		C	C	C
nad2	800	+	-	+		C	T	C
nad2	809	+	+	+		C	C	C
nad2	855	-	+	-		C	C	C
nad2	920	-	+	+		T	C	C
nad2	928	-	+	+		T	C	C
nad2	958	+	+	+		C	C	C
nad2	962	+	+	+		C	C	C
nad2	1028	+	-	+		C	T	C
nad2	1058	+	+	+		C	C	C
nad2	1074	-	+	-		C	C	C
nad2	1127	+	+	-		C	C	T
nad2	1143	+	-	-		C	C	C
nad2	1148	-	-	+		C	C	C
nad2	1200	+	+	-		C	C	C
nad2	1212	+	-	-		C	C	C
nad2	1246	+	+	+		C	C	C
nad2	1247	-	+	+		C	C	C
nad2	1276	+	+	-		C	C	T
nad2	1397	-	-	+		C	C	C
nad2	1400	+	+	+		C	C	C
nad2	1403	-	+	+		T	C	C
nad2	1408	+	-	+		C	C	C
nad2	1409	+	-	+		C	T	C
nad2	1416	+	-	+		C	C	C
nad2	1457	+	+	+		C	C	C
nad3	5	-	+	-		T	C	C
nad3	23	-	+	-		G	C	G
nad3	44	-	-	+		T	T	C
nad3	61	-	+	+		T	C	C
nad3	62	-	-	+		T	T	C
nad3	79	-	-	+		C	C	C
nad3	80	-	+	+		T	C	C
nad3	102	-	+	-		C	C	C
nad3	138	+	-	-		C	C	C
nad3	146	-	+	+		T	C	C
nad3	185	-	-	+		T	T	C
nad3	190	-	-	+		T	T	C
nad3	208	-	+	+		T	C	C
nad3	209	-	+	+		T	C	C
nad3	231	+	-	-		C	C	T
nad3	247	-	+	+		T	C	C
nad3	251	-	+	+		T	C	C
nad3	275	-	-	+		T	T	C
nad3	344	-	+	+		T	C	C
nad3	349	-	+	+		T	C	C
nad4	29	-	+	-		T	C	T
nad4	44	-	-	+		T	T	C
nad4	74	-	+	+		C	C	C
nad4	84	-	+	-		T	C	C
nad4	95	-	+	-		C	C	C
nad4	107	-	+	-		T	C	T
nad4	124	-	+	-		C	C	C
nad4	154	-	-	+		T	T	C
nad4	158	-	+	-		T	C	T
nad4	164	-	+	+		T	C	C
nad4	166	-	+	+		T	C	C
nad4	197	-	+	+		T	C	C
nad4	240	-	+	-		C	C	C
nad4	261	-	+	-		C	C	C
nad4	279	-	+	-		C	C	C
nad4	303	-	+	-		C	C	C
nad4	317	-	+	+		T	C	C
nad4	329	-	+	-		C	C	C
nad4	362	-	+	+		T	C	C
nad4	376	-	+	+		T	C	C
nad4	385	-	+	-		A	C	C
nad4	401	-	-	+		T	T	C
nad4	403	-	+	-		T	C	T
nad4	416	-	-	+		T	T	C
nad4	418	-	+	-		C	C	C
nad4	433	-	-	+		T	T	C
nad4	436	-	+	-		T	C	T
nad4	437	-	+	+		T	C	C
nad4	449	-	+	+		T	C	C
nad4	608	-	+	-		T	C	T
nad4	636	-	+	-		C	C	C
nad4	659	-	+	-		T	C	T
nad4	666	-	+	-		C	C	C
nad4	747	-	+	-		C	C	C
nad4	753	-	+	-		C	C	C
nad4	766	-	+	-		C	C	C
nad4	767	-	+	-		T	C	T
nad4	784	-	+	-		T	C	T
nad4	836	-	+	-		T	C	T
nad4	896	-	+	-		T	C	T
nad4	977	-	+	+		T	C	C
nad4	1010	-	+	-		T	C	T
nad4	1033	-	+	-		T	C	T
nad4	1101	-	+	-		T	C	T
nad4	1129	-	+	-		T	C	T
nad4	1131	-	+	-		C	C	C
nad4	1148	-	+	-		T	C	T
nad4	1172	-	+	-		T	C	T
nad4	1194	-	+	-		T	C	T
nad4	1206	-	+	-		T	C	A
nad4	1355	-	+	-		T	C	T
nad4	1373	-	+	+		T	C	C
nad4	1374	-	+	-		C	C	C
nad4	1401	-	+	-		T	C	T
nad4	1405	+	+	+		C	C	C
nad4	1417	+	+	+		C	C	C
nad4	1432	-	-	+		C	C	C
nad4	1433	+	+	+		C	C	C
nad4	1438	+	-	-		C	T	T
nad4L	2	+	-	+		C	T	C
nad4L	8	-	-	+		C	T	C
nad4L	21	+	-	-		C	C	C
nad4L	41	+	+	+		C	C	C
nad4L	47	+	-	-		C	T	T
nad4L	55	+	+	+		C	C	C
nad4L	86	+	+	-		C	C	T
nad4L	95	+	+	+		C	C	C
nad4L	100	+	+	+		C	C	C
nad4L	110	+	+	+		C	C	C
nad4L	131	+	+	-		C	C	T
nad4L	158	+	+	-		C	C	T
nad4L	179	+	-	+		C	T	C
nad4L	188	+	+	+		C	C	C
nad4L	196	+	-	-		C	C	C
nad4L	197	+	+	+		C	C	C
nad4L	230	+	-	-		C	T	T
nad4L	281	+	-	-		C	T	T
nad5	155	+	+	-		C	C	T
nad5	242	-	+	-		T	C	T
nad5	272	-	+	-		T	C	T
nad5	358	-	+	-		T	C	T
nad5	374	-	+	-		T	C	T
nad5	398	-	+	-		T	C	T
nad5	494	-	+	-		T	C	T
nad5	548	-	+	-		T	C	T
nad5	553	-	+	-		T	C	T
nad5	598	-	+	-		T	C	T
nad5	608	-	+	-		T	C	C
nad5	609	-	+	-		C	C	T
nad5	629	-	+	-		T	C	T
nad5	676	-	+	-		T	C	T
nad5	713	-	+	-		T	C	T
nad5	725	-	+	-		T	C	T
nad5	764	-	+	-		T	C	T
nad5	801	-	+	-		C	C	C
nad5	835	-	+	-		T	C	T
nad5	863	-	+	-		T	C	T
nad5	875	-	+	-		T	C	T
nad5	1287	-	+	-		C	C	C
nad5	1318	-	+	-		C	C	C
nad5	1490	-	+	+		T	C	C
nad5	1494	-	+	-		C	C	C
nad5	1550	-	+	+		T	C	C
nad5	1580	-	+	+		T	C	C
nad5	1589	-	-	+		T	T	C
nad5	1610	-	+	-		T	C	T
nad5	1665	-	+	-		C	C	C
nad5	1695	+	-	-		C	C	C
nad5	1731	-	+	-		C	C	C
nad5	1859	-	-	+		T	T	C
nad5	1880	-	+	-		C	C	C
nad5	1895	-	+	+		T	C	C
nad5	1900	-	-	+		C	C	C
nad5	1901	-	-	+		T	T	C
nad5	1916	+	+	+		C	C	C
nad5	1918	+	+	+		C	C	C
nad5	1929	-	+	-		C	C	C
nad5	1933	-	+	-		C	C	C
nad5	1958	-	+	+		C	C	C
nad6	25	-	-	+		C	C	C
nad6	26	+	+	+		C	C	C
nad6	53	-	+	-		T	C	T
nad6	88	+	+	+		C	C	C
nad6	89	-	+	+		T	C	C
nad6	90	-	+	-		C	C	C
nad6	95	-	+	-		T	C	T
nad6	103	+	+	-		C	C	T
nad6	146	-	-	+		T	T	C
nad6	147	+	-	-		C	C	C
nad6	158	-	-	+		T	T	C
nad6	159	-	-	+		C	C	C
nad6	161	+	+	+		C	C	C
nad6	169	+	+	+		C	C	C
nad6	191	+	+	+		C	C	C
nad6	306	+	-	-		C	T	C
nad6	362	-	+	-		C	C	C
nad6	446	+	+	+		C	C	C
nad6	463	+	+	-		C	C	T
nad6	474	-	-	+		T	T	C
nad6	476	-	-	+		T	T	C
nad6	562	-	-	+		A	A	C
nad6	567	-	-	+		T	T	C
nad6	569	+	-	+		C	T	C
nad6	606	-	-	+		C	C	C
nad6	612	-	-	+		C	C	C
nad7	24	+	+	-		C	C	C
nad7	33	+	-	-		C	T	C
nad7	38	-	+	+		T	C	C
nad7	44	-	-	+		T	T	C
nad7	45	+	-	+		C	T	C
nad7	77	+	+	+		C	C	C
nad7	83	-	-	+		C	T	C
nad7	99	-	-	+		C	C	C
nad7	137	+	+	+		C	C	C
nad7	200	+	+	-		C	C	T
nad7	209	+	+	+		C	C	C
nad7	213	-	+	-		C	C	C
nad7	224	+	-	+		C	T	C
nad7	244	+	+	+		C	C	C
nad7	251	+	+	+		C	C	C
nad7	276	-	+	-		C	C	T
nad7	283	-	+	-		C	C	C
nad7	315	+	-	+		C	C	C
nad7	316	+	+	-		C	C	T
nad7	335	+	+	+		C	C	C
nad7	344	+	+	+		C	C	C
nad7	353	-	-	+		T	T	C
nad7	383	+	-	+		C	T	C
nad7	446	-	-	+		C	C	C
nad7	533	+	-	+		C	T	C
nad7	578	+	+	+		C	C	C
nad7	679	+	+	+		C	C	C
nad7	698	+	+	+		C	C	C
nad7	724	+	+	+		C	C	C
nad7	734	-	+	+		T	C	C
nad7	739	+	+	+		C	C	C
nad7	740	+	-	-		C	T	T
nad7	769	+	+	+		C	C	C
nad7	783	-	+	-		C	C	C
nad7	789	-	+	-		T	C	C
nad7	795	-	+	-		C	C	C
nad7	822	+	-	-		C	C	C
nad7	836	-	-	+		T	T	C
nad7	910	-	+	-		T	C	C
nad7	924	+	-	-		C	C	C
nad7	926	+	+	+		C	C	C
nad7	963	+	+	-		C	C	C
nad7	973	+	-	+		C	T	C
nad7	986	-	+	-		C	C	C
nad7	1050	+	+	-		C	C	C
nad7	1057	+	+	-		C	C	T
nad7	1079	+	+	-		C	C	T
nad7	1083	-	+	-		C	C	C
nad7	1088	+	+	+		C	C	C
nad7	1103	+	+	+		C	C	C
nad7	1110	-	-	+		C	C	C
nad7	1124	+	+	+		C	C	C
nad7	1137	-	+	-		C	C	C
nad7	1166	+	-	-		C	T	T
nad9	4	-	-	+		G	G	G
nad9	14	+	-	-		C	T	C
nad9	92	+	+	+		C	C	C
nad9	113	-	-	+		T	T	C
nad9	167	+	+	+		C	C	C
nad9	190	+	+	+		C	C	C
nad9	223	-	-	+		T	T	C
nad9	298	+	+	+		C	C	C
nad9	311	-	-	+		T	T	C
nad9	328	+	+	+		C	C	C
nad9	356	-	-	+		T	T	C
nad9	368	+	-	+		C	T	C
nad9	372	-	+	-		C	C	C
nad9	398	+	+	+		C	C	C
nad9	439	+	+	-		C	C	T
nad9	517	-	+	-		C	C	C
nad9	539	+	-	-		C	T	T
rpl2	127	+	-	-		C	C	C
rpl2	215	+	+	-		C	C	T
rpl2	258	+	-	-		C	C	G
rpl2	264	-	+	-		A	C	A
rpl2	298	-	+	-		C	C	T
rpl2	511	+	-	gap		C	T	gap
rpl2	711	-	+	-		C	C	C
rpl2	absent	gap	gap	+		gap	gap	C
rpl5	13	+	-	-		C	A	C
rpl5	35	-	+	-		T	C	T
rpl5	47	-	+	-		T	C	T
rpl5	58	-	+	-		C	C	C
rpl5	59	-	+	-		T	C	T
rpl5	64	-	+	+		T	C	C
rpl5	92	-	+	-		T	C	T
rpl5	124	-	+	-		C	C	G
rpl5	172	-	+	-		T	C	T
rpl5	276	-	+	-		C	C	C
rpl5	323	-	+	-		T	C	T
rpl5	335	-	+	-		C	C	T
rpl5	444	+	-	-		C	C	C
rpl5	518	-	+	-		T	C	T
rps3	58	-	-	+		T	T	C
rps3	64	+	+	+		C	C	C
rps3	69	+	-	+		C	C	C
rps3	92	-	-	+		T	T	C
rps3	126	-	+	-		T	C	C
rps3	171	+	-	-		C	C	C
rps3	187	-	+	-		C	C	C
rps3	210	-	+	-		C	C	C
rps3	270	-	+	-		C	C	C
rps3	512	-	+	+		C	C	C
rps3	600	+	+	gap		C	C	gap
rps3	631	-	+	gap		C	C	gap
rps3	713	+	-	+		C	T	C
rps3	896	+	+	-		C	C	C
rps3	1037	+	-	+		C	T	C
rps3	1278	-	+	-		T	C	G
rps3	1362	-	+	-		T	C	T
rps3	1370	-	+	-		T	C	T
rps3	1500	-	+	-		A	C	T
rps3	1561	-	+	-		T	C	T
rps3	1594	-	-	+		T	C	C
rps3	1598	-	+	-		C	C	C
rps3	1607	-	+	-		C	C	C
rps3	1625	-	+	+		T	C	C
rps3	1632	-	+	-		C	C	C
rps3	1639	-	-	+		T	T	C
rps4	absent	gap	+	+		gap	C	C
rps4	absent	gap	+	+		gap	C	C
rps4	absent	gap	+	-		gap	C	C
rps4	absent	gap	-	+		gap	T	C
rps4	absent	gap	+	-		gap	C	T
rps4	absent	gap	+	-		gap	C	T
rps4	33	+	-	-		C	C	C
rps4	41	-	+	-		T	C	T
rps4	50	+	+	-		C	C	A
rps4	62	+	-	+		C	T	C
rps4	74	+	+	+		C	C	C
rps4	82	-	+	-		C	C	C
rps4	91	+	-	-		C	C	T
rps4	119	+	+	+		C	C	C
rps4	183	-	+	-		C	C	C
rps4	225	+	-	-		C	A	C
rps4	266	+	+	+		C	C	C
rps4	370	+	-	-		C	C	T
rps4	453	-	+	-		C	C	C
rps4	480	-	+	-		C	C	C
rps4	569	+	-	-		C	C	G
rps4	620	+	-	-		C	C	C
rps4	624	+	+	-		C	C	C
rps4	633	-	-	+		C	C	C
rps4	678	-	+	+		C	C	C
rps4	698	+	+	+		C	C	C
rps4	709	+	+	+		C	C	C
rps4	719	+	-	-		C	C	T
rps4	734	+	+	+		C	C	C
rps4	784	-	+	-		C	C	C
rps4	785	+	+	+		C	C	C
rps4	794	+	+	+		C	C	C
rps4	799	+	+	+		C	C	C
rps4	810	+	-	-		C	C	C
